# Chemogenomic profiling of anti-leishmanial efficacy and resistance in the related kinetoplastid parasite *Trypanosoma brucei*

**DOI:** 10.1101/605873

**Authors:** Clare F Collett, Carl Kitson, Nicola Baker, Heather B. Steele-Stallard, Marie-Victoire Santrot, Sebastian Hutchinson, David Horn, Sam Alsford

## Abstract

The arsenal of drugs used to treat leishmaniasis, caused by *Leishmania* spp., is limited and beset by toxicity and emergent resistance. Furthermore, our understanding of drug mode-of-action and potential routes to resistance is limited. Forward genetic approaches have revolutionised our understanding of drug mode-of-action in the related kinetoplastid parasite, *Trypanosoma brucei*. Therefore, we screened our genome-scale *T. brucei* RNAi library in the current anti-leishmanial drugs, sodium stibogluconate (antimonial), paromomycin, miltefosine and amphotericin-B. Identification of *T. brucei* orthologues of the known *Leishmania* antimonial and miltefosine plasma membrane transporters effectively validated our approach, while a cohort of 42 novel drug efficacy determinants provides new insights and serves as a resource. Follow-up analyses revealed the antimonial selectivity of the aquaglyceroporin, TbAQP3. A lysosomal major facilitator superfamily transporter contributes to paromomycin/aminoglycoside efficacy. The vesicle-associated membrane protein, TbVAMP7B, and a flippase contribute to amphotericin-B and miltefosine action, and are potential cross-resistance determinants. Finally, multiple phospholipid-transporting flippases, including the *T. brucei* orthologue of the *Leishmania* miltefosine transporter, a putative β-subunit/CDC50 co-factor, and additional membrane-associated hits, affect amphotericin-B efficacy, providing new insights into mechanisms of drug uptake and action. The findings from this orthology-based chemogenomic profiling approach substantially advance our understanding of anti-leishmanial drug action and potential resistance mechanisms, and should facilitate the development of improved therapies, as well as surveillance for drug-resistant parasites.

**Importance:** Leishmaniasis is a devastating disease caused by the *Leishmania* parasites and is endemic to a wide swathe of the tropics and sub-tropics. While there are drugs available for the treatment of leishmaniasis, these suffer from various challenges, including the spread of drug resistance. Our understanding of anti-leishmanial drug action and the modes of drug resistance in *Leishmania* is limited. The development of genetic screening tools in the related parasite, *Trypanosoma brucei*, has revolutionised our understanding of these processes in this parasite. Therefore, we applied these tools to the anti-leishmanial drugs, identifying *T. brucei* orthologues of known *Leishmania* proteins that drive drug uptake, as well as a panel of novel proteins not previously associated with anti-leishmanial drug action. Our findings substantially advance our understanding of anti-leishmanial mode-of-action and provide a valuable starting point for further research.
