## Supplementary material for "Chemogenomic profiling of anti-leishmanial efficacy and resistance in the related kinetoplastid parasite *Trypanosoma brucei*": Table S1

### Sheet: S1 Table
S1 Table. Transcripts represented by >99 RNAi construct-specific barcode-containing reads per kilobase per transcript following BSF T. brucei RNAi library selection in the anti-leishmanial drugs.
			Signal peptide (SP) & TM domains b		RIT-seq outputs					Fitness ratio e		Leishmania orthology & synteny
Selection	Gene ID	Annotation (domain analysis) a			Total reads	Tagged reads c	/kb/transcript d	RNAi targets		d3		L. major Friedlin	L. donovani BPK282A1	Syntenic?
Sodium stibogluconate	Tb927.10.14170	aquaglyceroporin 2	6		4596720	1342430	802889	2		1.70588		-	-
	Tb927.10.14160	aquaglyceroporin 3	6		1297964	555590	197789	2		0.0547945		LmjF.31.0020	LdBPK_310030.1	No
	Tb927.5.3560	vesicle-associated membrane protein, putative	1		1066	322	158.231	3		0.230769		LmjF.08.0030	LdBPK_080030.1	Yes
Paromomycin	Tb927.9.6360	hypothetical protein, conserved (major facilitator superfamily transporter)	12		2731136	503939	263429	10		0.474359		LmjF.15.0870	LdBPK_150930.1	Yes
	Tb927.9.6380	hypothetical protein, conserved (major facilitator superfamily transporter	12		1591984	452107	235964	8		2.15044		LmjF.15.0870	LdBPK_150930.1	Yes
	Tb927.9.6370	hypothetical protein, conserved (major facilitator superfamily transporter)	12		1259727	361076	191046	6		2.1746		LmjF.15.0870	LdBPK_150930.1	Yes
	Tb927.9.2270	hypothetical protein, conserved	0		56617	54586	22189.4	1		0.542373		LmjF.26.2030	LdBPK_262030.1	Yes
	Tb927.4.1370	hypothetical protein, conserved	SP		71030	13902	21224.4	2		1.37907		LmjF.34.3370	LdBPK_343150.1	Yes
	Tb927.11.6680	amino acid transporter, AAT15	12		57092	26593	11268.2	2		0.275362		LmjF.11.0520	LdBPK_110550.1	Yes
	Tb927.11.11910	hypothetical protein, conserved	0		27161	8664	7905.11	2		0.33871		-	-
	Tb927.4.1360	Glucose-6-phosphate 1-epimerase, putative	0		28762	13953	9351.88	1		0.326389		LmjF.34.3380	LdBPK_343160.1	Yes
	Tb927.11.14190	Staphylococcal nuclease homologue/Tudor domain containing protein, putative	0		32282	14517	4946.17	2		2.03752		LmjF.32.0950	LdBPK_321000.1	Yes
	Tb927.4.3930	amino acid transporter, AAT1	11		80417	9736	3900.64	2		1.08133		LmjF.31.0320	LdBPK_310340.1	Yes
	Tb927.9.6350	inositol-1(or 4)-monophosphatase, putative	0		100603	6469	2575.24	1		0.904959		LmjF.15.0880	LdBPK_150940.1	Yes
	Tb927.11.16260	SPRY domain/HECT-domain (ubiquitin-transferase), putative	0		166331	26637	2005.5	2		1.28187		LmjF.32.3930	LdBPK_324080.1	Yes
	Tb927.10.15260	leucine-rich repeat protein (LRRP), putative	0		16744	7610	1949.28	1		0.465257		LmjF.19.0530	LdBPK_190530.1	Yes
	Tb927.10.13890	hypothetical protein, conserved	0		11236	4899	1906.23	2		0.304813		-	-
	Tb927.10.10750	zinc carboxypeptidase, putative, metallo-peptidase, Clan MC, Family M14	0		19327	9265	1902.07	1		0.984694		LmjF.33.0200	LdBPK_330210.1	Yes
	Tb927.8.6690	ATP-dependent DEAD/H DNA helicase recQ, putative	0		19833	8202	1473.59	2		1.34896		LmjF.24.1530	LdBPK_241590.1	Yes
	Tb927.9.10190	hypothetical protein, conserved	2		2854	2734	1348.13	1		1.28021		LmjF.35.4490	LdBPK_354560.1	Yes
	Tb927.4.5060	hypothetical protein	0		3902	1477	1329.43	2		1.01235		-	-
	Tb927.4.5070	CRAL/TRIO domain containing protein, putative	1		3600	1721	1286.25	2		1.32645		-	-
	Tb927.11.9490	CobW/HypB/UreG, nucleotide-binding domain containing protein, putative	0		2908	1400	1221.64	1		1.14943		LmjF.36.3170	LdBPK_363320.1	Yes
	Tb927.11.5770	hypothetical protein, conserved (fibronectin type III)	0		23669	6691	1098.15	2		1.60497		-	-
	Tb927.7.4080	SNF2 family helicase-like protein, putative	0		12124	4353	1037.91	2		0.72466		LmjF.14.0840	LdBPK_140900.1	Yes
	Tb927.11.14360	mitochondrial carrier protein	0		2391	886	658.247	1		1.06915		LmjF.32.1110, 1120	LdBPK_321170.1, 80.1	Yes
	Tb927.1.1990	Pre-mRNA-splicing factor 38, putative	0		386	375	562.219	1		2.16667		LmjF.20.1150	LdBPK_201170.1	Yes
	Tb927.11.14260	atypical dual specificity phosphatase, putative	0		698	658	457.898	1		1.09836		LmjF.32.1010	LdBPK_321070.1	Yes
	Tb927.9.15380	NADH-ubiquinone oxidoreductase 39 kda subunit	0		4176	835	373.101	2		0.763359		LmjF.35.2020	LdBPK_352010.1	Yes
	Tb927.11.3530	NADH dehydrogenase (ubiquinone) 1 alpha subcomplex subunit, putative	0		3453	501	324.482	2		2.48235		LmjF.13.1300	LdBPK_131200.1	Yes
	Tb927.9.12500	present in the outer mitochondrial membrane proteome 7	1		4152	687	317.468	2		1.06418		LmjF.35.3110	LdBPK_353160.1	Yes
	Tb927.11.3540	hypothetical protein, conserved	0		789	374	315.346	1		0.69378		-	-
	Tb927.11.9090	methyltransferase, putative	SP		1659	779	310.606	2		0.384615		LmjF.28.1870	LdBPK_281990.1	Yes
	Tb927.10.14170	aquaglyceroporin 2	6		1843	513	306.818	2		1.70588		-	-
	Tb927.8.8110	hypothetical protein, conserved (Zinc finger C2H2)	0		1799	846	296.115	1		0.934066		-	-
	Tb927.3.2190	capping enzyme RNA triphosphatase 1	0		639	289	293.401	2		4.38202		LmjF.25.2095	LdBPK_252180.1	Yes
	Tb927.5.3560	vesicle-associated membrane protein, putative	1		1573	595	292.383	4		0.230769		LmjF.08.0030	LdBPK_080030.1	Yes
	Tb927.2.5650	hypothetical protein, conserved (P-loop containing nucleoside triphosphate hydrolase)	SP		3864	1322	291.703	2		0.384615		LmjF.33.2940	LdBPK_333100.1	No
	Tb927.6.510	GPEET procyclin	SP		430	195	288.889	1		1.21368		-	-
	Tb927.6.930	metacaspase MCA3,cysteine peptidase, Clan CD, family C13, putative (TbMCA4)	0		1116	565	287.532	1		1.69753		LmjF.35.1580	LdBPK_351580.1	No
	Tb927.4.3820	hypothetical protein, conserved	4		3376	689	287.563	2		0.761111		LmjF.31.0170	LdBPK_310180.1	Yes
	Tb927.11.14370	microtubule-associated protein 103 kDa	0		4772	824	222.582	2		1.40208		-	-
	Tb927.2.5480	hypothetical protein, conserved (P-loop containing nucleoside triphosphate hydrolase)	SP		3948	1314	210.813	2		1.16667		LmjF.33.2940	LdBPK_333100.1	Yes
	Tb927.8.1860	pitrilysin-like metalloprotease, metallo-peptidase, Clan ME, Family M16C	0		1477	705	208.333	1		1.09709		LmjF.07.0100	LdBPK_070250.1	Yes
	Tb927.9.12700	phospholipase A1, putative	4		1115	539	189.989	1		1.19718		LmjF.35.3020	LdBPK_353070.1	Yes
	Tb927.3.600	hypothetical protein	1		2041	791	157.79	2		1.27612		-	-
	Tb927.11.750	DNA repair protein, putative	0		2492	494	157.475	2		1.14186		LmjF.25.0740	LdBPK_250770.1	Yes
	Tb927.6.3720	hypothetical protein, conserved	0		1434	435	155.747	2		1.4297		LmjF.30.2440	LdBPK_302450.1	Yes
	Tb927.10.4800	hypothetical protein, conserved	0		497	241	136.544	1		1.15979		LmjF.36.0390	LdBPK_360420.1	Yes
	Tb927.10.13380	origin recognition complex subunit 4-like protein	0		1127	289	125.926	2		1.08036		LmjF.18.0720	LdBPK_180720.1	Yes
	Tb927.10.10240	procyclin-associated gene 1 (PAG1) protein	SP		305	286	115.649	1		1.12782		-	-
	Tb927.10.4290	hypothetical conserved	0		110	106	111.814	1		1.25841		LmjF.35.0090	LdBPK_350090.1	Yes
	Tb927.11.15400	synaptobrevin, putative	0		473	432	103.029	1		0.94852		LmjF.32.2160	LdBPK_322310.1	Yes
Amphotericin-B	Tb927.11.13000	phospholipid-transporting ATPase, putative	10		4535773	1075666	153820	14		1.35604		LmjF.09.0890	LdBPK_090940.1	Yes
	Tb927.11.13200	LEM3 (ligand-effect modulator 3) family / CDC50 family, putative	0		157258	28789	16796.4	5		1.95417		LmjF.09.1020	LdBPK_091080.1	Yes
	Tb927.11.3350	phospholipid-transporting ATPase 1-like protein, putative	10		367389	70325	15666.1	6		1.02083		LmjF.13.1530	LdBPK_131590.1	Yes
	Tb927.8.4520	hypothetical protein, conserved	3		45400	13103	10541.4	4		0.862857		LmjF.10.1090	LdBPK_101180.1	Yes
	Tb927.5.3560	vesicle-associated membrane protein, putative	1		45345	17057	8381.82	7		0.230769		LmjF.08.0030	LdBPK_080030.1	Yes
	Tb927.8.4340	hypothetical protein, conserved	4		54121	14034	5441.64	6		0.4		LmjF.10.0920	LdBPK_100980.1	Yes
	Tb927.5.3570	hypothetical protein, conserved	0		32708	6963	4440.69	2		0.737864		LmjF.08.0040	LdBPK_080040.1	Yes
	Tb927.5.3550	hypothetical protein, conserved (thioredoxin-like)	0		26661	6024	3937.25	1		0.755319		LmjF.27.0010	LdBPK_270010.1	Yes
	Tb927.8.4530	hypothetical protein, conserved	0		7638	3624	2125.51	1		3.4375		LmjF.10.1100	LdBPK_101190.1	Yes
	Tb927.6.3550	phospholipid-translocating P-type ATPase (flippase), putative	8		11391	3067	491.192	7		1.23913		LmjF.30.2260	LdBPK_302270.1	Yes
	Tb927.10.9790	hypothetical protein, conserved	0		150	147	256.098	1		0.317073		LmjF.36.4410	LdBPK_364630.1	Yes
	Tb927.6.4000	small glutamine-rich tetratricopeptide repeat protein, putative	0		3808	558	236.541	3		0.599251		LmjF.30.2740	LdBPK_302740.1	Yes
	Tb927.10.8090	hypothetical protein, conserved (thioesterase/thiol ester dehydrase-isomerase)	0		183	174	235.453	1		1.80723		LmjF.36.6810	LdBPK_367130.1	Yes
	Tb927.11.16110	integrin alpha chain protein, putative	SP, 1		1882	542	231.032	4		1.48652		LmjF.32.2920	LdBPK_323070.1	Yes
	Tb927.10.14170	aquaglyceroporin 2	6		1397	377	225.478	2		1.70588		-	-
	Tb927.8.6890	hypothetical protein, conserved	1		111	106	212.425	1		2.21739		LmjF.24.1330	LdBPK_241370.1	Yes
	Tb927.10.4290	hypothetical protein, conserved	0		228	173	182.489	2		1.25841		LmjF.35.0090	LdBPK_350090.1	Yes
	Tb927.11.15980	hypothetical protein, conserved	0		1248	292	181.931	4		2.82576		-	-
	Tb927.11.7490	hypothetical protein, conserved	SP, 3		156	133	178.523	1		1.55914		LmjF.28.1490, 1500, 1510	LdBPK_281610.1, 20.1, 30.1	No
	Tb927.7.3160	Cytoplasmic dynein 1 heavy chain (DYNC1H1), putative	0		3324	2900	178.396	1		0.808377		LmjF.22.1110	LdBPK_220930.1	Yes
	Tb927.1.30	hypothetical protein	0		218	99	139.831	1		0.746898		-	-
	Tb927.10.5710	hypothetical protein, conserved	SP		128	94	133.713	1		0.927536		-	-
	Tb927.9.4080	stumpy formation signalling pathway protein, putative	SP		1517	525	132.109	3		2.32866		LmjF.01.0460	LdBPK_010480.1	Yes
	Tb927.4.3350	carnosine N-methyltransferase, putative	0		757	281	116.116	2		1.25641		LmjF.34.1020	LdBPK_341090.1	Yes
	Tb927.5.3830	dihydroorotate oxidase	0		176	172	112.052	1		0.564815		LmjF.16.0530	LdBPK_160540.1	Yes
	Tb927.10.11690	YEATS family, putative	0		184	178	109.069	1		1.48867		LmjF.33.1080	LdBPK_331140.1	Yes
	Tb927.9.10580	3-demethylubiquinone-9 3-methyltransferase, putative	0		136	121	108.715	1		1.46262		LmjF.35.4250	LdBPK_354320.1	Yes
	Tb927.7.3350	palmitoyl acyltransferase 11, putative	1		323	217	100.556	1		1.25912		LmjF.22.1350	LdBPK_221200.1	Yes
Miltefosine	Tb927.5.3560	vesicle-associated membrane protein, putative	1		3715391	1525918	749837	3		0.230769		LmjF.08.0030	LdBPK_080030.1	Yes
	Tb927.5.3570	hypothetical protein, conserved	0		1618088	337823	215448	3		0.737864		LmjF.08.0040	LdBPK_080040.1	Yes
	Tb927.5.3550	hypothetical protein, conserved (thioredoxin-like)	0		1196351	282793	184832	3		0.755319		LmjF.27.0010	LdBPK_270010.1	Yes
	Tb927.10.3000	hypothetical protein, conserved	0		52422	50434	16138.9	1		0.985714		LmjF.34.0600	LdBPK_340620.1	Yes
	Tb927.11.4800	clathrin coat assembly protein, putative	0		11920	3235	1115.52	2		0.335484		LmjF.24.0020	LdBPK_240020.1	Yes
	Tb927.10.1430	hypothetical protein, conserved	0		3466	919	912.612	3		0.205556		LmjF.21.0830, 0835	LdBPK_210940.1, 50.1	Yes
	Tb927.10.14170	aquaglyceroporin 2	6		1935	502	300.239	2		1.70588		-	-
	Tb927.11.3350	phospholipid-transporting ATPase 1-like protein, putative	10		2508	643	143.239	9		1.02083		LmjF.13.1530	LdBPK_131590.1	Yes
Notes
a	Annotations derived from GeneDB, http://www.genedb.org/Homepage/Tbruceibrucei927, 3rd September 2018
b	Signal peptides (SP) and Trans-membrane domains predicted at http://topcons.cbr.su.se
c	‘Tagged reads’ incorporate a 14-base RNAi construct barcode, GTGAGGCCTCGCGA
d	‘Tagged reads/kb/mRNA’ plotted in Fig 2
e	BSF T. b. brucei RNAi library fitness ratio derived from reference [43]; three-day induced read count divided by uninduced read count; a value <1 indicates a loss of fitness following RNAi depletion, whereas a number >1 indicates a gain of fitness
Experimentally validated as contributing to anti-leishmanial efficacy against T. brucei
Identification in screen likely due to bystander effect
Hits that pass the 99 read count threshold but that are only targeted by a single RNAi fragment
Marginal hits discounted due >103 read count differential with one or more other screens
