## Supplementary material for "Chemogenomic profiling of anti-leishmanial efficacy and resistance in the related kinetoplastid parasite *Trypanosoma brucei*": Table S2

### Sheet: S2 Table
S2 Table. Gene Ontology analysis of the high confidence hits identified by amphotericin-B RNAi library selection.
Biological process		Genes (>1)	Gene IDs	Fold enrichment (>3)	p <0.01
GO:0015914	phospholipid transport	2	Tb927.11.3350, Tb927.6.3550	471.45	5.45e-06
GO:0006810	transport	4	Tb927.5.3560, Tb927.6.3550, Tb927.11.3350, Tb927.11.13000	6.01	0.00311
GO:0006811	ion transport	3	Tb927.6.3550, Tb927.11.3350, Tb927.11.13000	14.63	0.000938
Molecular function
GO:0043492	ATPase activity, coupled to movement of substances	3	Tb927.6.3550, Tb927.11.3350, Tb927.11.13000	41.6	4.22e-05
GO:0000287	magnesium ion binding	2	Tb927.6.3550, Tb927.11.3350	52.38	0.000626
Cellular component
GO:0016021	integral component of membrane	5	Tb927.5.3560, Tb927.6.3550, Tb927.11.3350, Tb927.11.13000, Tb927.11.16110	5.96	0.000794
GO:0016020	membrane	6	Tb927.5.3560, Tb927.6.3550, Tb927.11.3350, Tb927.11.13000, Tb927.11.13200, Tb927.11.16110	4.08	0.00142
